# Association Mapping Across a Multitude of Traits Collected in Diverse Environments Identifies Pleiotropic Loci in Maize

**DOI:** 10.1101/2022.02.25.480753

**Authors:** Ravi V. Mural, Guangchao Sun, Marcin Grzybowski, Michael C. Tross, Hongyu Jin, Christine Smith, Linsey Newton, Carson M. Andorf, Margaret R. Woodhouse, Addie M. Thompson, Brandi Sigmon, James C. Schnable

## Abstract

Classical genetic studies have identified many cases of pleiotropy where mutations in individual genes alter many different phenotypes. Quantitative genetic studies of natural genetic variants frequently examine one or a few traits, limiting their potential to identify pleiotropic effects of natural genetic variants. Widely adopted community association panels have been employed by plant genetics communities to study the genetic basis of naturally occurring phenotypic variation in a wide range of traits. High-density genetic marker data – 18M markers – from two partially overlapping maize association panels comprising 1,014 unique genotypes grown in field trials across at least seven US states and scored for 162 distinct trait datasets enabled the identification of of 2,154 suggestive marker-trait associations and 697 confident associations in the maize genome using a resampling-based genome-wide association strategy. The precision of individual marker-trait associations was estimated to be three genes based a reference set of genes with known phenotypes. Examples were observed of both genetic loci associated with variation in diverse traits (e.g. above-ground and below-ground traits), as well as individual loci associated with the same or similar traits across diverse environments. Many significant signals are located near genes whose functions were previously entirely unknown or estimated purely via functional data on homologs. This study demonstrates the potential of mining community association panel data using new higher density genetic marker sets combined with resampling-based genome-wide association tests to develop testable hypotheses about gene functions, identify potential pleiotropic effects of natural genetic variants, and study genotype by environment interaction.
