## Supplemental Table S3 for "Association Mapping Across a Multitude of Traits Collected in Diverse Environments Identifies Pleiotropic Loci in Maize"

### Sheet: 3.Trait_SupplementalTable (1)
TraitID	SourcePaper	TraitNameInOriginalSource	PhenotypeGroup	PopulationScored	Institution	FieldExperimentLocations	FieldExperimentYears	NumberOfScoredGenotypes (Excludes Any Without Genetic Marker Data)	EstimatedHeritability (SNP based narrow sense)	Number of Significant TAS1 (RMIP > 5)	Numberof Significant TAS2 (RMIP > 10)	Comments
LastJuvenileLeaf_A	Hirsch et al. 2014	Last leaf with epicuticular wax/Last Juvenile Leaf	Vegetative	WiDiv	MichiganState	Arlington_WI	2011	427	0.33	4	1
Anthesis_A	Hirsch et al. 2014	Growing Degree Days to Pollen Shed	FloweringTime	WiDiv	MichiganState	Arlington_WI	2011	408	1	22	12
Silking_A	Hirsch et al. 2014	Growing Degree Days to Silk	FloweringTime	WiDiv	MichiganState	Arlington_WI	2011	408	1	25	10
SMVAUPDC_B	Gustafson et al. 2018	Area under the disease progress curve	Disease	WiDiv	WisconsinMadison	Arlington_WI	2014; 2015; 2016	447	0.61	30	12
SMV7DAI_B	Gustafson et al. 2018	Percent Incidence of SCMV Symptoms_7 DAI	Disease	WiDiv	WisconsinMadison	Arlington_WI	2014; 2015; 2016	447	0.91	28	9
SMV10DAI_B	Gustafson et al. 2018	Percent Incidence of SCMV Symptoms_10 DAI	Disease	WiDiv	WisconsinMadison	Arlington_WI	2014; 2015; 2016	447	0.48	17	10
SMV14DAI_B	Gustafson et al. 2018	Percent Incidence of SCMV Symptoms_14 DAI	Disease	WiDiv	WisconsinMadison	Arlington_WI	2014; 2015; 2016	447	0.51	26	12
SMV21DAI_B	Gustafson et al. 2018	Percent Incidence of SCMV Symptoms_21 DAI	Disease	WiDiv	WisconsinMadison	Arlington_WI	2014; 2015; 2016	447	0.57	19	7
SMV28DAI_B	Gustafson et al. 2018	Percent Incidence of SCMV Symptoms_28 DAI	Disease	WiDiv	WisconsinMadison	Arlington_WI	2014; 2015; 2016	447	0.54	22	8
SMV35DAI_B	Gustafson et al. 2018	Percent Incidence of SCMV Symptoms_35 DAI	Disease	WiDiv	WisconsinMadison	Arlington_WI	2014; 2015; 2016	447	0.53	20	11
TasselLength1_C	Gage et al. 2018	Tassel length	Inflorescence	WiDiv	WisconsinMadison	Arlington_WI; WestMadison_WI	2013; 2014; 2015	817	0.65	17	5
SpikeLength1_C	Gage et al. 2018	Spike Length	Inflorescence	WiDiv	WisconsinMadison	Arlington_WI; WestMadison_WI	2013; 2014; 2015	817	0.7	16	6
BranchNumber1_C	Gage et al. 2018	Branch Number	Inflorescence	WiDiv	WisconsinMadison	Arlington_WI; WestMadison_WI	2013; 2014; 2015	817	0.88	22	7
TasselWeight1_C	Gage et al. 2018	Tassel Weight	Inflorescence	WiDiv	WisconsinMadison	Arlington_WI; WestMadison_WI	2013; 2014; 2015	679	0.73	16	3
BranchZoneLength_C	Gage et al. 2018	Branch Zone Length (TL -SL)	Inflorescence	WiDiv	WisconsinMadison	Arlington_WI; WestMadison_WI	2013; 2014; 2015	817	0.74	15	6
BranchDensity_C	Gage et al. 2018	Branch Density (BN/BZ)	Inflorescence	WiDiv	WisconsinMadison	Arlington_WI; WestMadison_WI	2013; 2014; 2015	817	0.75	14	7
SpikeProportion_C	Gage et al. 2018	Spike Proportion (SL/TL)	Inflorescence	WiDiv	WisconsinMadison	Arlington_WI; WestMadison_WI	2013; 2014; 2015	817	0.78	16	4
Tassellength2_C	Gage et al. 2018	Tassel length	Inflorescence	WiDiv	WisconsinMadison	Arlington_WI; WestMadison_WI	2013; 2014; 2015	679	0.49	4	1
SpikeLength2_C	Gage et al. 2018	Spike Length	Inflorescence	WiDiv	WisconsinMadison	Arlington_WI; WestMadison_WI	2013; 2014; 2015	679	0.5	15	4
BranchNumber2_C	Gage et al. 2018	Branch Number	Inflorescence	WiDiv	WisconsinMadison	Arlington_WI; WestMadison_WI	2013; 2014; 2015	679	0.77	11	3
TasselWeight2_C	Gage et al. 2018	Tassel Weight	Inflorescence	WiDiv	WisconsinMadison	Arlington_WI; WestMadison_WI	2013; 2014; 2015	679	0.79	20	6
Compactness_C	Gage et al. 2018	Compactness (TA/Area of Tassels convex hull)	Inflorescence	WiDiv	WisconsinMadison	Arlington_WI; WestMadison_WI	2013; 2014; 2015	679	0.34	6	1
FractalDimension_C	Gage et al. 2018	Fractal Dimension (overall tassel complexity)	Inflorescence	WiDiv	WisconsinMadison	Arlington_WI; WestMadison_WI	2013; 2014; 2015	679	0.65	12	4
Toruosity_C	Gage et al. 2018	Toruosity	Inflorescence	WiDiv	WisconsinMadison	Arlington_WI; WestMadison_WI	2013; 2014; 2015	679	0.86	34	14
PerimeterLength_C	Gage et al. 2018	Perimeter Length (length of the tasselís outline)	Inflorescence	WiDiv	WisconsinMadison	Arlington_WI; WestMadison_WI	2013; 2014; 2015	679	0.41	7	1
SkeletonLength_C	Gage et al. 2018	Skeleton Length (overall linear length of the tassel, including the main spike and all branches)	Inflorescence	WiDiv	WisconsinMadison	Arlington_WI; WestMadison_WI	2013; 2014; 2015	679	0.5	9	2
StalkDiameter_D	Mazaheri et al. 2019	Stalk diameter	Vegetative	WiDiv	WisconsinMadison	Arlington_WI	2008; 2009; 2010; 2013; 2014; 2015	788	0.67	13	4
PlantHeight_D	Mazaheri et al. 2019	Plant height	Vegetative	WiDiv	WisconsinMadison	Arlington_WI	2008; 2009; 2010; 2013; 2014; 2015	551	0.72	16	4
RindThickness_D	Mazaheri et al. 2019	Rind thickness	Vegetative	WiDiv	WisconsinMadison	Arlington_WI	2008; 2009; 2010; 2013; 2014; 2015	661	0.17	0	0
VascularBundleDensity_D	Mazaheri et al. 2019	Vascular bundle density	Cellular/Biochemical	WiDiv	WisconsinMadison	Arlington_WI	2008; 2009; 2010; 2013; 2014; 2015	661	0.6	7	1
VascularBundleArea_D	Mazaheri et al. 2019	Vascular bundle area	Cellular/Biochemical	WiDiv	WisconsinMadison	Arlington_WI	2008; 2009; 2010; 2013; 2014; 2015	658	0.09	0	0
BulliformColNumber2_E	Qiao et al. 2019	bc_col_num_az	Cellular/Biochemical	WiDiv	Cornell	Maricopa_AZ	2017	424	0.3	0	0
BulliformColWidth2_E	Qiao et al. 2019	ave_bc_width_az	Cellular/Biochemical	WiDiv	Cornell	Maricopa_AZ	2017	424	0.39	7	1
BulliformColNumber3_E	Qiao et al. 2019	bc_col_num_sd	Cellular/Biochemical	WiDiv	Cornell	San Diego_CA	2017	429	0.29	0	0
BulliformColWidth3_E	Qiao et al. 2019	ave_bc_width_sd	Cellular/Biochemical	WiDiv	Cornell	San Diego_CA	2017	429	0.34	2	1
senescence2_F	Sekhon et al. 2019	Wisconsin_2011_Combined	Agronomic	WiDiv	WisconsinMadison	Arlington_WI	2011	328	0.2	14	7
senescence3_F	Sekhon et al. 2019	Wisconsin_2013_Combined	Agronomic	WiDiv	WisconsinMadison	Arlington_WI	2013	364	0.88	18	5
senescence4_F	Sekhon et al. 2019	Clemson_SimpsonResearchFarm2017	Agronomic	WiDiv	WisconsinMadison	Pendleton_SC	2017	222	0.24	15	5
PlantHeight_G	Azodi et al. 2020	Height	Vegetative	WiDiv	MichiganState	Arlington_WI; WestMadison_WI	2008; 2009	388	0.65	17	5	The data is reported to have been generated in (Hansey et al., 2011)
Anthesis_G	Azodi et al. 2020	Flowering Time	FloweringTime	WiDiv	MichiganState	Arlington_WI; WestMadison_WI	2008; 2009	388	0.95	20	8	The data is reported to have been generated in (Hansey et al., 2011)
BiomassYield_G	Azodi et al. 2020	BiomassYield	Vegetative	WiDiv	MichiganState	Arlington_WI; WestMadison_WI	2008; 2009	388	0.67	15	7	The data is reported to have been generated in (Hansey et al., 2011)
LeafCuticularConductance4_H	Lin et al. 2020	Maricopa (MA) 2016	Cellular/Biochemical	WiDiv	Cornell	Maricopa_AZ	2016	302	0.52	12	4
LeafCuticularConductance5_H	Lin et al. 2020	San Diego (SD) 2016	Cellular/Biochemical	WiDiv	Cornell	San Diego_CA	2016	357	0.5	0	0
LeafCuticularConductance6_H	Lin et al. 2020	Maricopa (MA) 2017	Cellular/Biochemical	WiDiv	Cornell	Maricopa_AZ	2017	380	0.61	12	3
LeafCuticularConductance7_H	Lin et al. 2020	San Diego (SD) 2017	Cellular/Biochemical	WiDiv	Cornell	San Diego_CA	2017	421	0.57	3	0
Anthesis4_H	Lin et al. 2020	Maricopa (MA) 2016	FloweringTime	WiDiv	Cornell	Maricopa_AZ	2016	439	0.36	22	7
Anthesis5_H	Lin et al. 2020	San Diego (SD) 2016	FloweringTime	WiDiv	Cornell	San Diego_CA	2016	432	0.7	15	4
Anthesis6_H	Lin et al. 2020	Maricopa (MA) 2017	FloweringTime	WiDiv	Cornell	Maricopa_AZ	2017	426	0.84	20	8
Anthesis7_H	Lin et al. 2020	San Diego (SD) 2017	FloweringTime	WiDiv	Cornell	San Diego_CA	2017	435	0.76	22	10
RootAngle_I	Schneider et al. 2021	Root Angle	Root	WiDiv	PennState	Limpopo_SouthAfrica	2010; 2011; 2012; 2013	599	0.47	8	2
SouthernRustSeverityScore_J	Unpublished, UNL	Southern Rust	Disease	WiDiv	UNL	Lincoln_NE	2020	687	0.52	14	6
PlantHeight_J	Unpublished, UNL	Plantg Height(cm)	Vegetative	WiDiv	UNL	Lincoln_NE	2020	749	0.79	21	8
ExtantLeafNumber1_J	Unpublished, UNL	ExtantLeafNumber1	Vegetative	WiDiv	UNL	Lincoln_NE	2020	751	0.81	19	9
ExtantLeafNumber2_J	Unpublished, UNL	ExtantLeafNumber2	Vegetative	WiDiv	UNL	Lincoln_NE	2020	752	0.62	19	10
LeafWidth_J	Unpublished, UNL	Leaf Width(cm)	Vegetative	WiDiv	UNL	Lincoln_NE	2020	752	0.68	14	2
LeafLength_J	Unpublished, UNL	Leaf Length(cm)	Vegetative	WiDiv	UNL	Lincoln_NE	2020	752	0.87	15	3
LeafAreaIndex_J	Unpublished, UNL	Leaf Area Index	Vegetative	WiDiv	UNL	Lincoln_NE	2020	728	0.46	13	2
Silking_J	Unpublished, UNL	Silking	FloweringTime	WiDiv	UNL	Lincoln_NE	2020	752	0.98	27	12
Anthesis_J	Unpublished, UNL	Anthesis	FloweringTime	WiDiv	UNL	Lincoln_NE	2020	752	0.96	38	14
TasselLength_J	Unpublished, UNL	Tassel Length Mean(cm)	Inflorescence	WiDiv	UNL	Lincoln_NE	2020	752	0.25	15	2
BranchZoneLength_J	Unpublished, UNL	Branch Zone Mean(cm)	Inflorescence	WiDiv	UNL	Lincoln_NE	2020	752	0.64	12	0
TasselSpikeLength_J	Unpublished, UNL	Spike Length Mean(cm)	Inflorescence	WiDiv	UNL	Lincoln_NE	2020	752	0.27	11	4
BranchesPerTassel_J	Unpublished, UNL	Branch Number Mean	Inflorescence	WiDiv	UNL	Lincoln_NE	2020	752	0.87	17	7
NodesWithBraceRoots_J	Unpublished, UNL	Brace Root Node Number Mean	Root	WiDiv	UNL	Lincoln_NE	2020	752	0.5	21	6
TillersPerPlant_J	Unpublished, UNL	Tiller Number-Presence/Absence	Vegetative	WiDiv	UNL	Lincoln_NE	2020	752	0.04	39	9
StalkLodgingPct_J	Unpublished, UNL	Stalk Lodging Percentage	Agronomic	WiDiv	UNL	Lincoln_NE	2020	752	0.65	21	9
RootLodgingPct_J	Unpublished, UNL	Root Lodging Percentage	Agronomic	WiDiv	UNL	Lincoln_NE	2020	752	0.3	14	2
EarLength_J	Unpublished, UNL	Ear Length(cm)	Inflorescence	WiDiv	UNL	Lincoln_NE	2020	748	0.47	15	6
EarWidth_J	Unpublished, UNL	Ear Width(cm)	Inflorescence	WiDiv	UNL	Lincoln_NE	2020	748	0.58	15	2
EarFilledLength_J	Unpublished, UNL	Ear Fill(cm)	Inflorescence	WiDiv	UNL	Lincoln_NE	2020	748	0.55	15	1
PercentFill_J	Unpublished, UNL	Percent Fill	Inflorescence	WiDiv	UNL	Lincoln_NE	2020	748	0.51	21	9
KernelRowNumber_J	Unpublished, UNL	Number of Kernal rows per ear	Inflorescence	WiDiv	UNL	Lincoln_NE	2020	748	0.73	20	2
KernelsPerRow_J	Unpublished, UNL	Number of Kernels per Row	Inflorescence	WiDiv	UNL	Lincoln_NE	2020	748	0.44	22	5
GrainPercentMoisture_J	Unpublished, UNL	Percent Moisture	Agronomic	WiDiv	UNL	Lincoln_NE	2020	564	0.13	16	8
TotalGrainMassGrams_J	Unpublished, UNL	Total Grain Mass Grams	Agronomic	WiDiv	UNL	Lincoln_NE	2020	748	0.56	13	5
BushelAcreEquivalent_J	Unpublished, UNL	Bushel per Acre Equivalent	Agronomic	WiDiv	UNL	Lincoln_NE	2020	748	0.56	12	2
CobWeightGrams_J	Unpublished, UNL	Cob Weight Moist Adjusted (grams)	Agronomic	WiDiv	UNL	Lincoln_NE	2020	748	0.5	12	3
HundredKernelMassGrams_J	Unpublished, UNL	100 Kernel Weight Moist Adjusted (grams)	Agronomic	WiDiv	UNL	Lincoln_NE	2020	746	0.39	11	3
LeafAngle_J	Unpublished, UNL	LeafAngle	Vegetative	WiDiv	UNL	Lincoln_NE	2020	658	0.56	16	6
EarsPerPlant_J	Unpublished, UNL	EarsPerPlant	Agronomic	WiDiv	UNL	Lincoln_NE	2020	748	0.7	34	17
Moisture_K	Renk et al. 2021	Moisture	SeedComposition	WiDiv	Minnesota		2016; 2017	499	0.41	8	2
Protein_K	Renk et al. 2021	Protein	SeedComposition	WiDiv	Minnesota		2016; 2017	499	0.58	14	4
Fat_K	Renk et al. 2021	Fat	SeedComposition	WiDiv	Minnesota		2016; 2017	499	0.6	18	8
Fiber_K	Renk et al. 2021	Fiber	SeedComposition	WiDiv	Minnesota		2016; 2017	499	0.58	13	1
Ash_K	Renk et al. 2021	Ash	SeedComposition	WiDiv	Minnesota		2016; 2017	499	0.63	11	3
Starch_K	Renk et al. 2021	Starch	SeedComposition	WiDiv	Minnesota		2016; 2017	499	0.53	17	4
AnkomCrudeFiber_K	Renk et al. 2021	CrudeFiber	SeedComposition	WiDiv	Minnesota		2016; 2017	499	0.62	10	3
CrudeAsh_K	Renk et al. 2021	CrudeAsh	SeedComposition	WiDiv	Minnesota		2016; 2017	499	0.58	16	4
CrudeFat_K	Renk et al. 2021	CrudeFat	SeedComposition	WiDiv	Minnesota		2016; 2017	499	0.38	2	0
CrudeFiber_K	Renk et al. 2021	CrudeFiber	SeedComposition	WiDiv	Minnesota		2016; 2017	499	0.66	15	5
Fructose_K	Renk et al. 2021	Fructose	SeedComposition	WiDiv	Minnesota		2016; 2017	499	0.3	7	2
Glucose_K	Renk et al. 2021	Glucose	SeedComposition	WiDiv	Minnesota		2016; 2017	499	0.22	10	2
Ncombustion_K	Renk et al. 2021	Ncombustion	SeedComposition	WiDiv	Minnesota		2016; 2017	499	0.58	12	5
Nkjeltec_K	Renk et al. 2021	Nkjeltec	SeedComposition	WiDiv	Minnesota		2016; 2017	499	0.57	10	5
Sucrose_K	Renk et al. 2021	Sucrose	SeedComposition	WiDiv	Minnesota		2016; 2017	499	0.18	1	1
TotSugar_K	Renk et al. 2021	TotSugar	SeedComposition	WiDiv	Minnesota		2016; 2017	499	0.25	4	1
SilkingGDD_L	Peiffer et al. 2014	Growing Degree Days for Silking	FloweringTime	Ames	Cornell		2010	733	0.49	15	1
AnthesisGDD_L	Peiffer et al. 2014	Growing Degree Days for Anthesis	FloweringTime	Ames	Cornell		2010	736	0.46	13	2
ASIGDD_L	Peiffer et al. 2014	Growing Degree Days for Anthesis Silking Interval	FloweringTime	Ames	Cornell		2010	734	0.5	22	5
Silking_L	Peiffer et al. 2014	Silking	FloweringTime	Ames	Cornell		2010	734	0.92	30	11
Anthesis1_L	Peiffer et al. 2014	Anthesis	FloweringTime	Ames	Cornell		2010	737	0.62	22	13
ASI_L	Peiffer et al. 2014	Anthesis Silking Interval	FloweringTime	Ames	Cornell		2010	734	0.61	15	9
PlantHeight_L	Peiffer et al. 2014	PlantHeight	Vegetative	Ames	Cornell		2010	736	0.69	16	7
EarHeight_L	Peiffer et al. 2014	EarHeight	Vegetative	Ames	Cornell		2010	736	0.73	19	8
PH-EH_L	Peiffer et al. 2014	PH-EH	Vegetative	Ames	Cornell		2010	736	0.46	17	7
EHdivPH_L	Peiffer et al. 2014	EHdivPH	Vegetative	Ames	Cornell		2010	736	0.67	17	4
PHdivDTR_L	Peiffer et al. 2014	PHdivDTR	Vegetative	Ames	Cornell		2010	736	0.55	15	9
EarDiameter1_M	Leiboff et al. 2015	mean_dia_ear (mm)	Inflorescence	SAM	Cornell	Ithaca_NY	2014	378	0.47	11	2
EarDiameterAbove_M	Leiboff et al. 2015	mean_dia_above (mm)	Inflorescence	SAM	Cornell	Ithaca_NY	2014	378	0.41	14	4
EarDiameterBelow_M	Leiboff et al. 2015	mean_dia_below (mm)	Inflorescence	SAM	Cornell	Ithaca_NY	2014	378	0.44	13	5
Nodes_M	Leiboff et al. 2015	mean_nodes	Vegetative	SAM	Cornell	Ithaca_NY	2014	378	0.74	17	2
PlantHeight_M	Leiboff et al. 2015	PlantH (cm)	Vegetative	SAM	Cornell	Ithaca_NY	2014	335	0.53	5	1
EarHeight_M	Leiboff et al. 2015	EarH (cm)	Vegetative	SAM	Cornell	Ithaca_NY	2014	335	0.69	17	7
SAMheight_M	Leiboff et al. 2015	SAM_H (um)	Cellular/Biochemical	SAM	Cornell	Ithaca_NY	2014	347	0.56	18	7
SAMRadius_M	Leiboff et al. 2015	SAM_R (um)	Cellular/Biochemical	SAM	Cornell	Ithaca_NY	2014	347	0.58	8	3
SAMVolume_M	Leiboff et al. 2015	SAM_V (um^3)	Cellular/Biochemical	SAM	Cornell	Ithaca_NY	2014	357	0.57	18	5
StalkDiamThick_N	Lin et al. 2017	StalkDiamThick	Vegetative	SAM	IowaState	Ames_IA	2014	361	0.53	11	2
StalkDiamThin_N	Lin et al. 2017	StalkDiamThin	Vegetative	SAM	IowaState	Ames_IA	2014	361	0.59	12	4
BraceRoot_N	Lin et al. 2017	BraceRoot	Root	SAM	IowaState	Ames_IA	2014	361	0.75	14	4
StalkArea_N	Lin et al. 2017	StalkArea	Vegetative	SAM	IowaState	Ames_IA	2014	361	0.59	13	3
diffStalkDiamThickThin_N	Lin et al. 2017	diffStalkDiamThickThin	Vegetative	SAM	IowaState	Ames_IA	2014	361	0.17	4	1
peri_N	Lin et al. 2017	peri	Vegetative	SAM	IowaState	Ames_IA	2014	361	0.56	13	3
Lignin_N	Lin et al. 2017	Lignin	Cellular/Biochemical	SAM	IowaState	Ames_IA	2014	357	0.09	1	0
avgEH_N	Lin et al. 2017	avgEH	Vegetative	SAM	IowaState	Ames_IA	2014	358	0.49	12	4
SAMVolume1_N	Lin et al. 2017	SAMVolume1	Cellular/Biochemical	SAM	IowaState	Ames_IA	2014	363	0.47	13	4
PlantHeight_N	Lin et al. 2017	PlantHeight	Vegetative	SAM	IowaState	Ames_IA	2014	346	0.54	7	0
SAMHeight/Radius_N	Lin et al. 2017	SAMHeight/Radius	Cellular/Biochemical	SAM	IowaState	Ames_IA	2014	363	0.36	2	0
SAMArea_N	Lin et al. 2017	SAMArea	Cellular/Biochemical	SAM	IowaState	Ames_IA	2014	363	0.5	10	2
SAMLog2vol_N	Lin et al. 2017	SAMLog2vol	Cellular/Biochemical	SAM	IowaState	Ames_IA	2014	363	0.53	12	3
SAMParabolicCoefficient_N	Lin et al. 2017	SAMParabolicCoefficient	Cellular/Biochemical	SAM	IowaState	Ames_IA	2014	363	0.16	1	0
SAMSurfaceArea_N	Lin et al. 2017	SAMSurfaceArea	Cellular/Biochemical	SAM	IowaState	Ames_IA	2014	363	0.5	10	2
SAMarcLength_N	Lin et al. 2017	SAMarcLength	Cellular/Biochemical	SAM	IowaState	Ames_IA	2014	363	0.53	10	3
RootArea1_O	Zheng et al. 2019	Larger - Root Area	Root	SAM	IowaState	Ames_IA	2017	359	0.5	11	3
RootArea2_O	Zheng et al. 2019	Smaller - Root Area	Root	SAM	IowaState	Ames_IA	2017	359	0.52	12	2
RootArea3_O	Zheng et al. 2019	Larger - Convex Hull Area	Root	SAM	IowaState	Ames_IA	2017	359	0.48	11	3
RootArea4_O	Zheng et al. 2019	Smaller - Convex Hull Area	Root	SAM	IowaState	Ames_IA	2017	359	0.49	16	4
RootWidth1_O	Zheng et al. 2019	Larger - Maximum Width	Root	SAM	IowaState	Ames_IA	2017	359	0.44	13	4
RootWidth2_O	Zheng et al. 2019	Smaller - Maximum Width	Root	SAM	IowaState	Ames_IA	2017	359	0.39	12	7
RootWidth3_O	Zheng et al. 2019	Larger - Median Width	Root	SAM	IowaState	Ames_IA	2017	359	0.46	12	5
RootWidth4_O	Zheng et al. 2019	Smaller - Median Width	Root	SAM	IowaState	Ames_IA	2017	359	0.44	12	5
RootAngle1_O	Zheng et al. 2019	Larger - Width Profile Angle	Root	SAM	IowaState	Ames_IA	2017	359	0.55	13	5
RootAngle2_O	Zheng et al. 2019	Smaller - Width Profile Angle	Root	SAM	IowaState	Ames_IA	2017	359	0.62	8	3
RootDepth1_O	Zheng et al. 2019	Larger - Adjusted Depth	Root	SAM	IowaState	Ames_IA	2017	359	0.52	11	2
RootDepth2_O	Zheng et al. 2019	Smaller - Adjusted Depth	Root	SAM	IowaState	Ames_IA	2017	359	0.52	16	4
EarLength_O	Zheng et al. 2019	Ear Length	Inflorescence	SAM	IowaState	Ames_IA	2017	328	0.51	13	5
TasselOpenness_P	Zhou et al. 2021	TasselOpenness	Inflorescence	SAM	IowaState	Ames_IA	2017	335	0.17	0	0
TasselLengthGT_P	Zhou et al. 2021	TasselLength_GT	Inflorescence	SAM	IowaState	Ames_IA	2017	339	0.39	0	0
CentralSpikeLengthGT_P	Zhou et al. 2021	CentralSpikeLength_GT	Inflorescence	SAM	IowaState	Ames_IA	2017	339	0.5	6	1
BranchZoneLengthGT_P	Zhou et al. 2021	BranchZoneLength_GT	Inflorescence	SAM	IowaState	Ames_IA	2017	339	0.28	4	0
LowestBranchLengthGT_P	Zhou et al. 2021	LowestBranchLength_GT	Inflorescence	SAM	IowaState	Ames_IA	2017	339	0.16	0	0
LowestBranchAngleGT_P	Zhou et al. 2021	LowestBranchAngle_GT	Inflorescence	SAM	IowaState	Ames_IA	2017	339	0.25	17	6
BranchNumber_P	Zhou et al. 2021	BranchNumber	Inflorescence	SAM	IowaState	Ames_IA	2017	339	0.66	14	3
TasselLengthAuto_P	Zhou et al. 2021	TasselLength_Auto	Inflorescence	SAM	IowaState	Ames_IA	2017	339	0.24	0	0
CentralSpikeLengthAuto_P	Zhou et al. 2021	CentralSpikeLength_Auto	Inflorescence	SAM	IowaState	Ames_IA	2017	339	0.28	0	0
BranchZoneLengthAuto_P	Zhou et al. 2021	BranchZoneLength_Auto	Inflorescence	SAM	IowaState	Ames_IA	2017	339	0.43	2	1
LowestBranchLengthAuto_P	Zhou et al. 2021	LowestBranchLength_Auto	Inflorescence	SAM	IowaState	Ames_IA	2017	338	0.12	0	0
LowestBranchAngleAuto_P	Zhou et al. 2021	LowestBranchAngle_Auto	Inflorescence	SAM	IowaState	Ames_IA	2017	338	0.18	14	4
TasselLengthError_P	Zhou et al. 2021	TasselLength_Error	Inflorescence	SAM	IowaState	Ames_IA	2017	339	0.67	19	2
CentralSpikeLengthError_P	Zhou et al. 2021	CentralSpikeLength_Error	Inflorescence	SAM	IowaState	Ames_IA	2017	339	0.41	10	0
BranchZoneLengthError_P	Zhou et al. 2021	BranchZoneLength_Error	Inflorescence	SAM	IowaState	Ames_IA	2017	339	0	8	3
LowestBranchLengthError_P	Zhou et al. 2021	LowestBranchLength_Error	Inflorescence	SAM	IowaState	Ames_IA	2017	338	0.33	5	0
LowestBranchAngleError_P	Zhou et al. 2021	LowestBranchAngle_Error	Inflorescence	SAM	IowaState	Ames_IA	2017	338	0.1	3	2
